# Genome-wide transcript and protein analysis reveals distinct features of aging in the mouse heart

**DOI:** 10.1101/2020.08.28.272260

**Authors:** Isabela Gerdes Gyuricza, Joel M. Chick, Gregory R. Keele, Andrew G. Deighan, Steven C. Munger, Ron Korstanje, Steven P. Gygi, Gary A. Churchill

## Abstract

Investigation of the molecular mechanisms of aging in the human heart is challenging due to confounding factors, such as diet and medications, as well limited access to tissues. The laboratory mouse provides an ideal model to study aging in healthy individuals in a controlled environment. However, previous mouse studies have examined only a narrow range of the genetic variation that shapes individual differences during aging. Here, we analyzed transcriptome and proteome data from hearts of genetically diverse mice at ages 6, 12 and 18 months to characterize molecular changes that occur in the aging heart. Transcripts and proteins reveal distinct biological processes that are altered through the course of natural aging. Transcriptome analysis reveals a scenario of cardiac hypertrophy, fibrosis, and reemergence of fetal gene expression patterns. Proteome analysis reveals changes in energy metabolism and protein homeostasis. We found that for many protein complexes there is a decline in correlation between their component proteins with age, indicating age-related loss of stoichiometry. Some of the most affected complexes are themselves involved in protein homeostasis, which potentially contributes to a viscious cycle of progressive breakdown in protein quality control with age. In addition, we identified genetic loci that modulate age-related changes in a variety of cellular processes, including protein degradation and sorting, suggesting that genetic variation can alter the rate of molecular aging.
