## Supplementary File 3 for "Genome-wide transcript and protein analysis reveals distinct features of aging in the mouse heart"

### Sheet: Description
List of all gene-pairs members of protein complexes with significant (FDR < 0.1) changes in their correlation with age
Tab 1: at the transcript level
Tab 2: at the protein level
Columns dictionary:
Complex_name: name of the protein complex
Pair_comparison_ID: ENSEMBL IDs for each gene from the comparison separated by "_"
Pair_comparison_symbol: symbols for each gene from the comparison separated by "_"
Age_effect: age linear regression coefficient per year (with age as a continous variable)
p: test p-value
adjusted_p: Benjamini and Hochberg multiple test correction for the p-values

### Sheet: transcript_level_comparisons
Complex_name	Pair_comparison_ID	Pair_comparison_symbol	Age_effect	p	adjusted_p
Mitochondrial_complex_V	ENSMUSG00000000563_ENSMUSG00000016252	Atp5pb_Atp5e	0.382689	0.009	0.0935
Mitochondrial_complex_V	ENSMUSG00000000563_ENSMUSG00000018770	Atp5pb_Atp5g3	0.233894	0.016	0.0935
Mitochondrial_complex_V	ENSMUSG00000000563_ENSMUSG00000022956	Atp5pb_Atp5o	0.337713	0.009	0.0935
Mitochondrial_complex_V	ENSMUSG00000000563_ENSMUSG00000025781	Atp5pb_Atp5c1	0.180466	0.013	0.0935
Mitochondrial_complex_V	ENSMUSG00000000563_ENSMUSG00000034566	Atp5pb_Atp5h	0.252287	0.026	0.0953333
Mitochondrial_complex_V	ENSMUSG00000000563_ENSMUSG00000038717	Atp5pb_Atp5l	0.303372	0.004	0.0935
Mitochondrial_complex_V	ENSMUSG00000016252_ENSMUSG00000025781	Atp5e_Atp5c1	0.332674	0.012	0.0935
Mitochondrial_complex_V	ENSMUSG00000018770_ENSMUSG00000022956	Atp5g3_Atp5o	0.257239	0.023	0.0953333
Mitochondrial_complex_V	ENSMUSG00000018770_ENSMUSG00000025781	Atp5g3_Atp5c1	0.27157	0.025	0.0953333
Mitochondrial_complex_V	ENSMUSG00000018770_ENSMUSG00000034566	Atp5g3_Atp5h	0.274986	0.017	0.0935
Mitochondrial_complex_V	ENSMUSG00000018770_ENSMUSG00000038717	Atp5g3_Atp5l	0.199091	0.019	0.095
Mitochondrial_complex_V	ENSMUSG00000022956_ENSMUSG00000025428	Atp5o_Atp5a1	0.272989	0.016	0.0935
Mitochondrial_complex_V	ENSMUSG00000022956_ENSMUSG00000025781	Atp5o_Atp5c1	0.249902	0.013	0.0935
Mitochondrial_complex_V	ENSMUSG00000022956_ENSMUSG00000034566	Atp5o_Atp5h	0.316663	0.001	0.055
Mitochondrial_complex_V	ENSMUSG00000025393_ENSMUSG00000025428	Atp5b_Atp5a1	0.211424	0.026	0.0953333
mitochondrial_pyruvate_dehydrogenase_complex	ENSMUSG00000010914_ENSMUSG00000035232	Pdhx_Pdk3	0.59142	0.002	0.056
mitochondrial_pyruvate_dehydrogenase_complex	ENSMUSG00000030802_ENSMUSG00000060376	Bckdk_Bckdha	0.27855	0.005	0.07
Mitochondrial_complex_III	ENSMUSG00000022551_ENSMUSG00000063882	Cyc1_Uqcrh	0.46821	0.01	0.0933333
Mitochondrial_complex_III	ENSMUSG00000030884_ENSMUSG00000063882	Uqcrc2_Uqcrh	0.309769	0.003	0.042
Mitochondrial_complex_III	ENSMUSG00000038462_ENSMUSG00000063882	Uqcrfs1_Uqcrh	0.384961	0.002	0.042

### Sheet: protein_level_comparisons
Complex_name	Pair_comparison_ID	Pair_comparison_symbol	Age_effect	p	adjusted_p
26S_Proteasome	ENSMUSP00000005923_ENSMUSP00000022803	Psmb4_Psmb5	-0.620132	0.001	0.024
26S_Proteasome	ENSMUSP00000005923_ENSMUSP00000026560	Psmb4_Psmd13	-0.458694	0.001	0.024
26S_Proteasome	ENSMUSP00000005923_ENSMUSP00000028225	Psmb4_Psmd5	-0.404071	0.008	0.0768
26S_Proteasome	ENSMUSP00000005923_ENSMUSP00000028278	Psmb4_Psmd14	-0.470481	0.001	0.024
26S_Proteasome	ENSMUSP00000005923_ENSMUSP00000029082	Psmb4_Psma7	-0.445119	0.005	0.0613953
26S_Proteasome	ENSMUSP00000005923_ENSMUSP00000030642	Psmb4_Psmb2	-0.284407	0.002	0.0340645
26S_Proteasome	ENSMUSP00000005923_ENSMUSP00000033008	Psmb4_Psma1	-0.225521	0.012	0.0867945
26S_Proteasome	ENSMUSP00000005923_ENSMUSP00000041968	Psmb4_Psmd7	-0.403739	0.006	0.066
26S_Proteasome	ENSMUSP00000005923_ENSMUSP00000125548	Psmb4_Psma3	-0.31507	0.004	0.0528
26S_Proteasome	ENSMUSP00000005923_ENSMUSP00000138613	Psmb4_Psmd8	-0.491003	0.003	0.044
26S_Proteasome	ENSMUSP00000007212_ENSMUSP00000022256	Psmd2_Psmd6	-0.369803	0.006	0.066
26S_Proteasome	ENSMUSP00000007212_ENSMUSP00000026560	Psmd2_Psmd13	-0.377579	0.001	0.024
26S_Proteasome	ENSMUSP00000014913_ENSMUSP00000028278	Psmb1_Psmd14	-0.549449	0.004	0.0528
26S_Proteasome	ENSMUSP00000014913_ENSMUSP00000030642	Psmb1_Psmb2	-0.441488	0.012	0.0867945
26S_Proteasome	ENSMUSP00000017365_ENSMUSP00000022803	Psmd3_Psmb5	-0.515837	0.014	0.096
26S_Proteasome	ENSMUSP00000018430_ENSMUSP00000026560	Psmb6_Psmd13	-0.43833	0.012	0.0867945
26S_Proteasome	ENSMUSP00000018430_ENSMUSP00000028278	Psmb6_Psmd14	-0.431215	0.003	0.044
26S_Proteasome	ENSMUSP00000018430_ENSMUSP00000029082	Psmb6_Psma7	-0.527178	0.005	0.0613953
26S_Proteasome	ENSMUSP00000018430_ENSMUSP00000041968	Psmb6_Psmd7	-0.429529	0.011	0.0854118
26S_Proteasome	ENSMUSP00000018430_ENSMUSP00000133571	Psmb6_Psmd11	-0.3938	0.007	0.0724706
26S_Proteasome	ENSMUSP00000021049_ENSMUSP00000021063	Psmc5_Psmd12	-0.432989	0.008	0.0768
26S_Proteasome	ENSMUSP00000021049_ENSMUSP00000028278	Psmc5_Psmd14	-0.429975	0.004	0.0528
26S_Proteasome	ENSMUSP00000021049_ENSMUSP00000133571	Psmc5_Psmd11	-0.223138	0.014	0.096
26S_Proteasome	ENSMUSP00000021063_ENSMUSP00000026560	Psmd12_Psmd13	-0.578014	0.001	0.024
26S_Proteasome	ENSMUSP00000021063_ENSMUSP00000027432	Psmd12_Psmd1	-0.414006	0.013	0.09152
26S_Proteasome	ENSMUSP00000021063_ENSMUSP00000028278	Psmd12_Psmd14	-0.562511	0.002	0.0340645
26S_Proteasome	ENSMUSP00000021063_ENSMUSP00000032824	Psmd12_Psmc4	-0.442606	0.009	0.0792
26S_Proteasome	ENSMUSP00000021063_ENSMUSP00000041968	Psmd12_Psmd7	-0.413695	0.01	0.0851613
26S_Proteasome	ENSMUSP00000021412_ENSMUSP00000022256	Psma6_Psmd6	-0.479519	0.013	0.09152
26S_Proteasome	ENSMUSP00000021412_ENSMUSP00000026560	Psma6_Psmd13	-0.551715	0.001	0.024
26S_Proteasome	ENSMUSP00000021412_ENSMUSP00000030642	Psma6_Psmb2	-0.252763	0.012	0.0867945
26S_Proteasome	ENSMUSP00000021412_ENSMUSP00000133571	Psma6_Psmd11	-0.395637	0.001	0.024
26S_Proteasome	ENSMUSP00000021595_ENSMUSP00000028278	Psmc1_Psmd14	-0.473429	0.008	0.0768
26S_Proteasome	ENSMUSP00000022256_ENSMUSP00000022803	Psmd6_Psmb5	-0.626146	0.002	0.0340645
26S_Proteasome	ENSMUSP00000022256_ENSMUSP00000028225	Psmd6_Psmd5	-0.637983	0.001	0.024
26S_Proteasome	ENSMUSP00000022803_ENSMUSP00000026560	Psmb5_Psmd13	-0.72713	0.001	0.024
26S_Proteasome	ENSMUSP00000022803_ENSMUSP00000028278	Psmb5_Psmd14	-0.453155	0.006	0.066
26S_Proteasome	ENSMUSP00000022803_ENSMUSP00000029082	Psmb5_Psma7	-0.502423	0.005	0.0613953
26S_Proteasome	ENSMUSP00000022803_ENSMUSP00000030642	Psmb5_Psmb2	-0.627386	0.002	0.0340645
26S_Proteasome	ENSMUSP00000022803_ENSMUSP00000125548	Psmb5_Psma3	-0.505304	0.015	0.0977778
26S_Proteasome	ENSMUSP00000026560_ENSMUSP00000028083	Psmd13_Psmb7	-0.562894	0.002	0.0340645
26S_Proteasome	ENSMUSP00000026560_ENSMUSP00000028225	Psmd13_Psmd5	-0.579823	0.001	0.024
26S_Proteasome	ENSMUSP00000026560_ENSMUSP00000028278	Psmd13_Psmd14	-0.536831	0.001	0.024
26S_Proteasome	ENSMUSP00000026560_ENSMUSP00000029082	Psmd13_Psma7	-0.485174	0.001	0.024
26S_Proteasome	ENSMUSP00000026560_ENSMUSP00000030642	Psmd13_Psmb2	-0.515804	0.001	0.024
26S_Proteasome	ENSMUSP00000026560_ENSMUSP00000032824	Psmd13_Psmc4	-0.402921	0.006	0.066
26S_Proteasome	ENSMUSP00000026560_ENSMUSP00000033008	Psmd13_Psma1	-0.501791	0.001	0.024
26S_Proteasome	ENSMUSP00000026560_ENSMUSP00000034848	Psmd13_Psma4	-0.559215	0.009	0.0792
26S_Proteasome	ENSMUSP00000026560_ENSMUSP00000041968	Psmd13_Psmd7	-0.546605	0.001	0.024
26S_Proteasome	ENSMUSP00000026560_ENSMUSP00000125548	Psmd13_Psma3	-0.371233	0.004	0.0528
26S_Proteasome	ENSMUSP00000026560_ENSMUSP00000138613	Psmd13_Psmd8	-0.44498	0.009	0.0792
26S_Proteasome	ENSMUSP00000027432_ENSMUSP00000028278	Psmd1_Psmd14	-0.335944	0.007	0.0724706
26S_Proteasome	ENSMUSP00000027432_ENSMUSP00000030642	Psmd1_Psmb2	-0.471507	0.002	0.0340645
26S_Proteasome	ENSMUSP00000028083_ENSMUSP00000029082	Psmb7_Psma7	-0.390244	0.01	0.0851613
26S_Proteasome	ENSMUSP00000028083_ENSMUSP00000030642	Psmb7_Psmb2	-0.479313	0.003	0.044
26S_Proteasome	ENSMUSP00000028083_ENSMUSP00000034848	Psmb7_Psma4	-0.384537	0.009	0.0792
26S_Proteasome	ENSMUSP00000028225_ENSMUSP00000028278	Psmd5_Psmd14	-0.6049	0.001	0.024
26S_Proteasome	ENSMUSP00000028225_ENSMUSP00000030642	Psmd5_Psmb2	-0.513606	0.001	0.024
26S_Proteasome	ENSMUSP00000028225_ENSMUSP00000125548	Psmd5_Psma3	-0.328705	0.012	0.0867945
26S_Proteasome	ENSMUSP00000028225_ENSMUSP00000133571	Psmd5_Psmd11	-0.36916	0.011	0.0854118
26S_Proteasome	ENSMUSP00000028278_ENSMUSP00000029082	Psmd14_Psma7	-0.499035	0.015	0.0977778
26S_Proteasome	ENSMUSP00000028278_ENSMUSP00000030642	Psmd14_Psmb2	-0.365986	0.008	0.0768
26S_Proteasome	ENSMUSP00000028278_ENSMUSP00000030769	Psmd14_Psmc2	-0.530069	0.001	0.024
26S_Proteasome	ENSMUSP00000028278_ENSMUSP00000032824	Psmd14_Psmc4	-0.473627	0.001	0.024
26S_Proteasome	ENSMUSP00000028278_ENSMUSP00000033008	Psmd14_Psma1	-0.465239	0.011	0.0854118
26S_Proteasome	ENSMUSP00000028278_ENSMUSP00000034848	Psmd14_Psma4	-0.501057	0.001	0.024
26S_Proteasome	ENSMUSP00000028278_ENSMUSP00000041968	Psmd14_Psmd7	-0.384494	0.006	0.066
26S_Proteasome	ENSMUSP00000028278_ENSMUSP00000102857	Psmd14_Psmd4	-0.480551	0.002	0.0340645
26S_Proteasome	ENSMUSP00000028278_ENSMUSP00000125548	Psmd14_Psma3	-0.533828	0.001	0.024
26S_Proteasome	ENSMUSP00000028278_ENSMUSP00000133571	Psmd14_Psmd11	-0.403161	0.001	0.024
26S_Proteasome	ENSMUSP00000028278_ENSMUSP00000138613	Psmd14_Psmd8	-0.438914	0.007	0.0724706
26S_Proteasome	ENSMUSP00000029082_ENSMUSP00000034848	Psma7_Psma4	-0.275391	0.011	0.0854118
26S_Proteasome	ENSMUSP00000030642_ENSMUSP00000033008	Psmb2_Psma1	-0.318216	0.011	0.0854118
26S_Proteasome	ENSMUSP00000030642_ENSMUSP00000125548	Psmb2_Psma3	-0.358115	0.003	0.044
26S_Proteasome	ENSMUSP00000030642_ENSMUSP00000133571	Psmb2_Psmd11	-0.35434	0.015	0.0977778
26S_Proteasome	ENSMUSP00000030642_ENSMUSP00000138613	Psmb2_Psmd8	-0.52172	0.003	0.044
26S_Proteasome	ENSMUSP00000030769_ENSMUSP00000032824	Psmc2_Psmc4	-0.384835	0.002	0.0340645
26S_Proteasome	ENSMUSP00000030769_ENSMUSP00000133571	Psmc2_Psmd11	-0.363419	0.015	0.0977778
26S_Proteasome	ENSMUSP00000032824_ENSMUSP00000071054	Psmc4_Psmc3	-0.268096	0.009	0.0792
26S_Proteasome	ENSMUSP00000032824_ENSMUSP00000133571	Psmc4_Psmd11	-0.314528	0.011	0.0854118
26S_Proteasome	ENSMUSP00000041968_ENSMUSP00000133571	Psmd7_Psmd11	-0.547802	0.002	0.0340645
cytoplasmic_ribosomal_small_subunit	ENSMUSP00000020640_ENSMUSP00000058432	Rack1_Rps21	-0.547173	0.001	0.0765
cytoplasmic_ribosomal_small_subunit	ENSMUSP00000020640_ENSMUSP00000099909	Rack1_Rps27a	-0.520439	0.002	0.0765
cytoplasmic_ribosomal_small_subunit	ENSMUSP00000079180_ENSMUSP00000104067	Rps25_Rps19	-0.610894	0.002	0.0765
cytoplasmic_ribosomal_small_subunit	ENSMUSP00000103940_ENSMUSP00000119975	Rps16_Rps15a	-0.468984	0.001	0.0765
COPII	ENSMUSP00000001079_ENSMUSP00000043660	Sec24b_Tmed7	-0.40075	0.001	0.0226667
COPII	ENSMUSP00000020285_ENSMUSP00000043660	Sar1a_Tmed7	-0.406761	0.007	0.0952
COPII	ENSMUSP00000020285_ENSMUSP00000092157	Sar1a_Sec31a	-0.589325	0.001	0.0226667
COPII	ENSMUSP00000021375_ENSMUSP00000032440	Sec23a_Sec13	-0.491581	0.007	0.0952
COPII	ENSMUSP00000028916_ENSMUSP00000043660	Sec23b_Tmed7	-0.720862	0.008	0.0989091
COPII	ENSMUSP00000032440_ENSMUSP00000043660	Sec13_Tmed7	-0.622521	0.001	0.0226667
COPII	ENSMUSP00000032440_ENSMUSP00000054834	Sec13_Tmed2	-0.461093	0.007	0.0952
COPII	ENSMUSP00000032440_ENSMUSP00000092157	Sec13_Sec31a	-0.444935	0.002	0.0388571
COPII	ENSMUSP00000034698_ENSMUSP00000105531	Tmed1_Tmed9	-0.562355	0.001	0.0226667
COPII	ENSMUSP00000043660_ENSMUSP00000054834	Tmed7_Tmed2	-0.518833	0.001	0.0226667
COPII	ENSMUSP00000043660_ENSMUSP00000105531	Tmed7_Tmed9	-0.521405	0.001	0.0226667
Mitochondrial_complex_V	ENSMUSP00000016396_ENSMUSP00000026459	Atp5e_Atp5b	-0.41015	0.019	0.095
Mitochondrial_complex_V	ENSMUSP00000016396_ENSMUSP00000101006	Atp5e_Atp5d	-0.511803	0.004	0.048125
Mitochondrial_complex_V	ENSMUSP00000026459_ENSMUSP00000026495	Atp5b_Atp5a1	-0.399976	0.005	0.048125
Mitochondrial_complex_V	ENSMUSP00000026459_ENSMUSP00000026887	Atp5b_Atp5c1	-0.473668	0.007	0.048125
Mitochondrial_complex_V	ENSMUSP00000026459_ENSMUSP00000113022	Atp5b_Atp5pb	-0.494868	0.008	0.0488889
Mitochondrial_complex_V	ENSMUSP00000026495_ENSMUSP00000101006	Atp5a1_Atp5d	-0.498737	0.007	0.048125
Mitochondrial_complex_V	ENSMUSP00000026495_ENSMUSP00000102147	Atp5a1_Atp5h	-0.506183	0.005	0.048125
Mitochondrial_complex_V	ENSMUSP00000026887_ENSMUSP00000101006	Atp5c1_Atp5d	-0.521532	0.005	0.048125
Mitochondrial_complex_V	ENSMUSP00000026887_ENSMUSP00000102147	Atp5c1_Atp5h	-0.50398	0.011	0.0605
Mitochondrial_complex_V	ENSMUSP00000102147_ENSMUSP00000113022	Atp5h_Atp5pb	-0.559006	0.006	0.048125
Mitochondrial_complex_V	ENSMUSP00000102147_ENSMUSP00000133099	Atp5h_Atpif1	0.425582	0.007	0.048125
Mitochondrial_complex_IV	ENSMUSP00000000090_ENSMUSP00000115419	Cox5a_Cox7c	-0.61653	0.001	0.007
Mitochondrial_complex_IV	ENSMUSP00000033049_ENSMUSP00000034276	Cox6a2_Cox4i1	-0.642393	0.001	0.007
Mitochondrial_complex_IV	ENSMUSP00000033049_ENSMUSP00000115419	Cox6a2_Cox7c	-0.555262	0.005	0.02625
Mitochondrial_complex_IV	ENSMUSP00000079944_ENSMUSP00000115419	Cox5b_Cox7c	-0.664191	0.001	0.007
Mitochondrial_complex_III	ENSMUSP00000021993_ENSMUSP00000026743	Uqcrb_Uqcrc1	0.202778	0.002	0.056
Mitochondrial_complex_III	ENSMUSP00000023210_ENSMUSP00000033176	Cyc1_Uqcrc2	0.373385	0.005	0.056
Mitochondrial_complex_III	ENSMUSP00000023210_ENSMUSP00000045284	Cyc1_Uqcrfs1	-0.429264	0.012	0.0672
Mitochondrial_complex_III	ENSMUSP00000033176_ENSMUSP00000054856	Uqcrc2_Uqcr10	-0.493508	0.006	0.056
Mitochondrial_complex_III	ENSMUSP00000033176_ENSMUSP00000077744	Uqcrc2_Uqcrh	0.381086	0.009	0.063
Mitochondrial_complex_I	ENSMUSP00000023085_ENSMUSP00000092746	Ndufa6_Ndufb6	0.76493	0.001	0.021
Mitochondrial_complex_I	ENSMUSP00000023085_ENSMUSP00000101003	Ndufa6_Ndufs7	0.462373	0.01	0.07
Mitochondrial_complex_I	ENSMUSP00000023085_ENSMUSP00000106425	Ndufa6_Ndufaf1	0.443314	0.009	0.07
Mitochondrial_complex_I	ENSMUSP00000085523_ENSMUSP00000092746	Ndufa9_Ndufb6	-0.266086	0.015	0.07875
Mitochondrial_complex_I	ENSMUSP00000085523_ENSMUSP00000101003	Ndufa9_Ndufs7	-0.216797	0.02	0.084
Mitochondrial_complex_II	ENSMUSP00000000175_ENSMUSP00000106968	Sdhd_Sdhc	-0.182425	0.019	0.057
Mitochondrial_complex_II	ENSMUSP00000010007_ENSMUSP00000106968	Sdhb_Sdhc	0.420851	0.003	0.018
